# Activation of two noncanonical R proteins by an insect effector confers plant immunity to aphid infestation

**DOI:** 10.1101/2024.07.06.601796

**Authors:** Kang Lei, Dong Tian, Yutao Shao, Faming Wang, Jinhua Chang, Si Nian Char, Guangwei Li, Zhenying Dong, Jianping Zhang, Jiang-Hui Cui, Songmin Zhao, Jingjing Li, Hua Liu, Guo-Qing Liu, Peng Lv, Mingshu Wei, Xiaohuan Jin, Qisheng Song, Bing Yang, Kunpu Zhang, Di Wu, Dao Wen Wang

## Abstract

Molecular characterization of resistance genes is crucial for efficiently understanding and fortifying plant immunity against insect herbivores. Here we report that RMES1A and RMES1B proteins confer resistance to the sorghum aphid *Melanaphis sorghi* when activated by an insect effector MsEF1. Map-based cloning plus genetic analysis of knockout mutants confirm that RMES1A and RMES1B are both required for aphid resistance. Upon aphid attack, RMES1A and RMES1B expression is elevated in the sclerenchyma cells and vascular bundles of leaves; the two proteins interact with MsEF1 in the exocysts, thus upregulating key defense processes such as reactive oxygen species burst. Structural modeling predicts that RMES1A and RMES1B each carry an ATP binding site and two leucine-rich-repeat domains but lack coiled-coil or Toll/Interleukin-1 receptor/resistance domain, thus likely representing a new type of resistance controlling proteins in plants. Our work reveals new genes and mechanisms for further deciphering and improving plant immunity to insect pests.
