## Supplemental Table 1 for "Activation of two noncanonical R proteins by an insect effector confers plant immunity to aphid infestation"

### Sheet: Result summary
Table S1. Analysis of RMES1A and RMES1B alleles in 166 sorghum accessions and their reaction phenotypes to M. sorghi infestation, related to Figure 1
Type	RMES1A	RMES1B	Reaction	Number of accessions
I	RMES1A	RMES1B	Resistant	36
II	rmes1a-1	rmes1b-1	Susceptible	115
III	rmes1a-2	RMES1B	Susceptible	9
IV	rmes1a-2	rmes1b-1	Susceptible	5
V	rmes1a-1	RMES1B	Susceptible	1

### Sheet: List of accessions
Table S1. Analysis of RMES1A and RMES1B alleles in 166 sorghum accessions and their reaction phenotypes to M. sorghi infestation, related to Figure 1
Accession	Origin	Type	RMES1A and RMES1B alleles		Phenotype (R: resistant; S: susceptible)
Luo2	China-Baoding	I	RMES1A	RMES1B	R
Jinl2	China-Baoding	I	RMES1A	RMES1B	R
Lvn1	China-Beijing	I	RMES1A	RMES1B	R
K1455	China-Chengde	I	RMES1A	RMES1B	R
KB12	China-Chengde	I	RMES1A	RMES1B	R
R380	China-Chengde	I	RMES1A	RMES1B	R
R385	China-Chengde	I	RMES1A	RMES1B	R
B5	China-Chengde	I	RMES1A	RMES1B	R
R347	China-Chengde	I	RMES1A	RMES1B	R
R498	China-Chengde	I	RMES1A	RMES1B	R
B111	China-Chengde	I	RMES1A	RMES1B	R
B25	China-Chengde	I	RMES1A	RMES1B	R
K1453	China-Huanghua	I	RMES1A	RMES1B	R
1910	China-Huanghua	I	RMES1A	RMES1B	R
L360	China-Shanxi	I	RMES1A	RMES1B	R
Gaot2	China-Shanxi	I	RMES1A	RMES1B	R
Wensht	China-Shijiazhuang	I	RMES1A	RMES1B	R
551-F93	China-Shijiazhuang	I	RMES1A	RMES1B	R
823	China-Shijiazhuang	I	RMES1A	RMES1B	R
F95	China-Shijiazhuang	I	RMES1A	RMES1B	R
L99A/360	China-Shijiazhuang	I	RMES1A	RMES1B	R
LR328	China-Shijiazhuang	I	RMES1A	RMES1B	R
HN16	China-Shijiazhuang	I	RMES1A	RMES1B	R
JG11	India	I	RMES1A	RMES1B	R
JG40	Japan	I	RMES1A	RMES1B	R
BAILEY	USA	I	RMES1A	RMES1B	R
Roma	USA	I	RMES1A	RMES1B	R
JG12	USA	I	RMES1A	RMES1B	R
JG13	USA	I	RMES1A	RMES1B	R
JG24	USA	I	RMES1A	RMES1B	R
JG25	USA	I	RMES1A	RMES1B	R
J196	USA	I	RMES1A	RMES1B	R
J200	USA	I	RMES1A	RMES1B	R
J208	USA	I	RMES1A	RMES1B	R
J213	USA	I	RMES1A	RMES1B	R
TAM428	USA	I	RMES1A	RMES1B	R
Tianx3	China-Beijing	II	rmes1a-1	rmes1b-1	S
Tianx11	China-Beijing	II	rmes1a-1	rmes1b-1	S
Tianx35	China-Beijing	II	rmes1a-1	rmes1b-1	S
Tianx60	China-Beijing	II	rmes1a-1	rmes1b-1	S
Tianx89	China-Beijing	II	rmes1a-1	rmes1b-1	S
Tianx166	China-Beijing	II	rmes1a-1	rmes1b-1	S
Tianx190	China-Beijing	II	rmes1a-1	rmes1b-1	S
10283	China-Beijing	II	rmes1a-1	rmes1b-1	S
Bj339	China-Beijing	II	rmes1a-1	rmes1b-1	S
Tiangl	China-Chengde	II	rmes1a-1	rmes1b-1	S
30111	China-Chengde	II	rmes1a-1	rmes1b-1	S
R129	China-Chengde	II	rmes1a-1	rmes1b-1	S
R131	China-Chengde	II	rmes1a-1	rmes1b-1	S
R155-1	China-Chengde	II	rmes1a-1	rmes1b-1	S
R156-1	China-Chengde	II	rmes1a-1	rmes1b-1	S
R163-2	China-Chengde	II	rmes1a-1	rmes1b-1	S
R165-3	China-Chengde	II	rmes1a-1	rmes1b-1	S
R167	China-Chengde	II	rmes1a-1	rmes1b-1	S
R175-2	China-Chengde	II	rmes1a-1	rmes1b-1	S
R176-1	China-Chengde	II	rmes1a-1	rmes1b-1	S
R177-3	China-Chengde	II	rmes1a-1	rmes1b-1	S
R188-1	China-Chengde	II	rmes1a-1	rmes1b-1	S
R201-3	China-Chengde	II	rmes1a-1	rmes1b-1	S
R205-2	China-Chengde	II	rmes1a-1	rmes1b-1	S
R226	China-Chengde	II	rmes1a-1	rmes1b-1	S
R426-3	China-Chengde	II	rmes1a-1	rmes1b-1	S
R428-2	China-Chengde	II	rmes1a-1	rmes1b-1	S
R429	China-Chengde	II	rmes1a-1	rmes1b-1	S
R431	China-Chengde	II	rmes1a-1	rmes1b-1	S
R494	China-Chengde	II	rmes1a-1	rmes1b-1	S
R419-2	China-Chengde	II	rmes1a-1	rmes1b-1	S
R226	China-Chengde	II	rmes1a-1	rmes1b-1	S
R282-3	China-Chengde	II	rmes1a-1	rmes1b-1	S
R505	China-Chengde	II	rmes1a-1	rmes1b-1	S
R510	China-Chengde	II	rmes1a-1	rmes1b-1	S
R526	China-Chengde	II	rmes1a-1	rmes1b-1	S
R528	China-Chengde	II	rmes1a-1	rmes1b-1	S
29952	China-Chengde	II	rmes1a-1	rmes1b-1	S
R107-1	China-Chengde	II	rmes1a-1	rmes1b-1	S
R201-3	China-Chengde	II	rmes1a-1	rmes1b-1	S
R271-3	China-Chengde	II	rmes1a-1	rmes1b-1	S
R349-1	China-Chengde	II	rmes1a-1	rmes1b-1	S
R371-2	China-Chengde	II	rmes1a-1	rmes1b-1	S
R425-1	China-Chengde	II	rmes1a-1	rmes1b-1	S
K1456	China-Huanghua	II	rmes1a-1	rmes1b-1	S
Huah1	China-Huanghua	II	rmes1a-1	rmes1b-1	S
Huah2	China-Huanghua	II	rmes1a-1	rmes1b-1	S
Luot3	China-Shanxi	II	rmes1a-1	rmes1b-1	S
T93	China-Shanxi	II	rmes1a-1	rmes1b-1	S
L167	China-Shanxi	II	rmes1a-1	rmes1b-1	S
K773	China-Shanxi	II	rmes1a-1	rmes1b-1	S
Sxzs2	China-Shanxi	II	rmes1a-1	rmes1b-1	S
LF81	China-Shanxi	II	rmes1a-1	rmes1b-1	S
Jinl5	China-Shanxi	II	rmes1a-1	rmes1b-1	S
Chun60	China-Shanxi	II	rmes1a-1	rmes1b-1	S
Jinzh0823	China-Shanxi	II	rmes1a-1	rmes1b-1	S
Jingxt	China-Shijiazhuang	II	rmes1a-1	rmes1b-1	S
Keter	China-Shijiazhuang	II	rmes1a-1	rmes1b-1	S
F98-1	China-Shijiazhuang	II	rmes1a-1	rmes1b-1	S
09Ht1	China-Shijiazhuang	II	rmes1a-1	rmes1b-1	S
09Ht2	China-Shijiazhuang	II	rmes1a-1	rmes1b-1	S
09Ht4	China-Shijiazhuang	II	rmes1a-1	rmes1b-1	S
yxgl1	China-Shijiazhuang	II	rmes1a-1	rmes1b-1	S
R172-1	China-Shijiazhuang	II	rmes1a-1	rmes1b-1	S
L20/167	China-Shijiazhuang	II	rmes1a-1	rmes1b-1	S
JG15	India	II	rmes1a-1	rmes1b-1	S
JG17	India	II	rmes1a-1	rmes1b-1	S
JG22	India	II	rmes1a-1	rmes1b-1	S
JG35	India	II	rmes1a-1	rmes1b-1	S
JG36	India	II	rmes1a-1	rmes1b-1	S
J183	India	II	rmes1a-1	rmes1b-1	S
J192	India	II	rmes1a-1	rmes1b-1	S
JG39	Japan	II	rmes1a-1	rmes1b-1	S
JG41	Japan	II	rmes1a-1	rmes1b-1	S
JG30	Mexico	II	rmes1a-1	rmes1b-1	S
NE	N/A	II	rmes1a-1	rmes1b-1	S
Tashb	N/A	II	rmes1a-1	rmes1b-1	S
J189	N/A	II	rmes1a-1	rmes1b-1	S
J206	N/A	II	rmes1a-1	rmes1b-1	S
111-17	N/A	II	rmes1a-1	rmes1b-1	S
Luotz13t	Romania	II	rmes1a-1	rmes1b-1	S
Liou	USA	II	rmes1a-1	rmes1b-1	S
Yidali	USA	II	rmes1a-1	rmes1b-1	S
Sart	USA	II	rmes1a-1	rmes1b-1	S
LeiY	USA	II	rmes1a-1	rmes1b-1	S
Kaol	USA	II	rmes1a-1	rmes1b-1	S
Kaili	USA	II	rmes1a-1	rmes1b-1	S
T132	USA	II	rmes1a-1	rmes1b-1	S
Ximeng	USA	II	rmes1a-1	rmes1b-1	S
US-WD2	USA	II	rmes1a-1	rmes1b-1	S
US-DW3	USA	II	rmes1a-1	rmes1b-1	S
JG29	USA	II	rmes1a-1	rmes1b-1	S
JG31	USA	II	rmes1a-1	rmes1b-1	S
JG32	USA	II	rmes1a-1	rmes1b-1	S
JG44	USA	II	rmes1a-1	rmes1b-1	S
JG47	USA	II	rmes1a-1	rmes1b-1	S
JG48	USA	II	rmes1a-1	rmes1b-1	S
J186	USA	II	rmes1a-1	rmes1b-1	S
J190	USA	II	rmes1a-1	rmes1b-1	S
J193	USA	II	rmes1a-1	rmes1b-1	S
J197	USA	II	rmes1a-1	rmes1b-1	S
J198	USA	II	rmes1a-1	rmes1b-1	S
J201	USA	II	rmes1a-1	rmes1b-1	S
J203	USA	II	rmes1a-1	rmes1b-1	S
J204	USA	II	rmes1a-1	rmes1b-1	S
J205	USA	II	rmes1a-1	rmes1b-1	S
J207	USA	II	rmes1a-1	rmes1b-1	S
J209	USA	II	rmes1a-1	rmes1b-1	S
113-39	USA	II	rmes1a-1	rmes1b-1	S
J148	USA	II	rmes1a-1	rmes1b-1	S
J155	USA	II	rmes1a-1	rmes1b-1	S
J161-1	USA	II	rmes1a-1	rmes1b-1	S
J169	USA	II	rmes1a-1	rmes1b-1	S
J172	USA	II	rmes1a-1	rmes1b-1	S
BTx623	USA	II	rmes1a-1	rmes1b-1	S
1908	China-Huanghua	III	rmes1a-2	RMES1B	S
Sxzs1	China-Shanxi	III	rmes1a-2	RMES1B	S
JG42	Japan	III	rmes1a-2	RMES1B	S
JG51	Mexico	III	rmes1a-2	RMES1B	S
Tianz2	N/A	III	rmes1a-2	RMES1B	S
LF73	N/A	III	rmes1a-2	RMES1B	S
M81-E	USA	III	rmes1a-2	RMES1B	S
JG14	USA	III	rmes1a-2	RMES1B	S
JG33	USA	III	rmes1a-2	RMES1B	S
T129	China-Beijing	IV	rmes1a-2	rmes1b-1	S
R257-1	China-Chengde	IV	rmes1a-2	rmes1b-1	S
R426-1	China-Chengde	IV	rmes1a-2	rmes1b-1	S
Xingjt	China-Shijiazhuang	IV	rmes1a-2	rmes1b-1	S
JG26	USA	IV	rmes1a-2	rmes1b-1	S
JG52	USA	V	rmes1a-1	RMES1B	S
