## Supplemental Table 2 for "Activation of two noncanonical R proteins by an insect effector confers plant immunity to aphid infestation"

### Sheet: Table S2
Table S2. Amino acid sequence identities and similarities among RMES1A/1B, BPH6, BPH30 and representative CNLs and TNLs calculated uisng the software MatGAT*, related to Figure 7
	SR35	ZAR1	RPP1	RPS4	ROQ1	BPH9	BPH14	Vat	Mi-1	BPH6	BPH30	RMES1A	RMES1B
SR35 (CNL)		27.5	19	19	18.2	25.9	21.4	17	19.9	16.6	17.1	18.5	18
ZAR1 (CNL)	47.1		18.4	19.7	18.4	21.9	19.6	17	21	18.9	15.8	18.1	18.3
RPP1 (TNL)	37	35.1		24.8	26.5	20.6	19.4	19	19.2	17	18.4	17.8	18
RPS4 (TNL)	37.6	35.1	46.8		25.5	20	19.4	20	18.4	17.7	17.6	18.9	19.1
ROQ1 (TNL)	34.5	32.5	46.8	45.1		19.8	21.1	21.5	18.3	17.3	17.5	17.8	17.9
BPH9 (CNL)	41.5	38.2	40.33	42	39.9		19.5	19.9	23.9	17.4	18.6	19	18.2
BPH14 (CNL)	35.6	35.4	38.8	39.4	41.3	40		21.5	19.2	18.6	18.4	19	19.2
Vat (CNL)	31.8	30.5	38.3	38.8	41.2	37.9	41.9		19.1	16.8	16.9	17.9	18.3
Mi-1 (CNL)	36.9	35.8	39.1	39.5	40.9	43.8	41.3	40		16.6	18.2	18.7	17.2
BPH6	37.3	36.7	34.9	34.1	33.8	35	34.8	33.5	35.2		30.3	31.8	31.6
BPH30	32.8	33.5	36.9	38	35.7	36.9	34.5	34.9	36	47.6		33.9	33.1
RMES1A	38.7	34.1	36.2	36.9	34.4	36.6	34.9	33.9	37.2	51.1	52.9		96.2
RMES1B	37.7	33.7	35.5	36.5	34.4	35.5	35.9	33.9	36.4	51.8	51.8	97.6
* Campanella JJ, Bitincka L, Smalley J. MatGAT: an application that generates similarity/identity matrices using protein or DNA sequences. BMC Bioinformatics. 2003; 4: 29.
	Identity
	Similarity
