## Supplemental Table 3 for "Activation of two noncanonical R proteins by an insect effector confers plant immunity to aphid infestation"

### Sheet: Table S3
Table S3. Homologs of RMES1A and RMES1B in representative plant species identified by BLASTp analysis*, related to Figure 7
Species	Homolog	Deduced protein length (aa)	Annotation	Identity to RMES1A/1B
Triticum aestivum	TraesCS2A02G001000	1032	Not annotated	0.49709
	TraesCS2A02G001400	1018	Potential disease resistance protein [UniProtKB/Swiss-Prot:Q9C8T9]	0.51768
	TraesCS2A02G001500	1036	Potential disease resistance protein [UniProtKB/Swiss-Prot:Q9C8T9]	0.51641
	TraesCS2A02G037300	1117	Disease resistance protein RRS1[UniProtKB/Swiss-Prot:P0DKH5]	0.35721
	TraesCS2A02G043500	1090	Disease resistance protein RPS2[UniProtKB/Swiss-Prot:Q42484]	0.34587
	TraesCS2A02G044100	1089	Disease resistance protein[UniProtKB/Swiss-Prot:Q9T048]	0.32966
	TraesCS2A02G044200	1098	Potential disease resistance protein [UniProtKB/Swiss-Prot:Q9C8T9]	0.33515
	TraesCS2A02G563200	1032	Not annotated	0.50388
	TraesCS2B02G022900	1037	Disease resistance protein[UniProtKB/Swiss-Prot:O48573]	0.52363
	TraesCS2B02G023100	1037	Probable disease resistance protein[UniProtKB/Swiss-Prot:Q8RXS5]	0.50627
	TraesCS2B02G050500	1121	Disease resistance protein RRS1B[UniProtKB/Swiss-Prot:Q9FL92]	0.35861
	TraesCS2B02G056500	1090	Disease resistance protein RUN1[UniProtKB/Swiss-Prot:V9M398]	0.32202
	TraesCS2B02G565600	1036	Disease resistance protein RUN1[UniProtKB/Swiss-Prot:V9M398]	0.50386
	TraesCS2D02G001000	1031	Probable disease resistance protein[UniProtKB/Swiss-Prot:Q8RXS5]	0.50727
	TraesCS2D02G001600	1036	Potential disease resistance protein [UniProtKB/Swiss-Prot:Q9C8T9]	0.48166
	TraesCS2D02G042900	1098	Disease resistance protein RPS2[UniProtKB/Swiss-Prot:Q42484]	0.33789
	TraesCS2D02G563800	1048	Disease resistance protein RPV1[UniProtKB/Swiss-Prot:V9M2S5]	0.51718
	TraesCS3A02G008200	1071	Probable disease resistance protein[UniProtKB/Swiss-Prot:Q9LVT3]	0.35948
	TraesCS3A02G008600	1088	Potential disease resistance protein [UniProtKB/Swiss-Prot:Q9C8T9]	0.34191
	TraesCS3D02G002400	1100	Potential disease resistance protein [UniProtKB/Swiss-Prot:Q9C8T9]	0.33909
	TraesCS3D02G002500	1055	Potential disease resistance protein [UniProtKB/Swiss-Prot:Q9C8T9]	0.33175
	TraesCS4A02G339400	1115	Probable disease resistance protein RPP1[UniProtKB/Swiss-Prot:F4J339]	0.34798
	TraesCS5A02G023000	1107	Disease resistance protein RPS2[UniProtKB/Swiss-Prot:Q42484]	0.34056
	TraesCS5B02G549000	1085	Disease resistance protein RML1A[UniProtKB/Swiss-Prot:F4I594]	0.35115
	TraesCS5D02G535900	1083	Disease resistance protein RPS2[UniProtKB/Swiss-Prot:Q42484]	0.3518
	TraesCS6A02G023000	1087	Disease resistance protein RPS2[UniProtKB/Swiss-Prot:Q42484]	0.34591
	TraesCS6A02G035900	1087	Disease resistance protein RPS2[UniProtKB/Swiss-Prot:Q42484]	0.34315
	TraesCS6A02G068800	1083	Not annotated	0.33426
	TraesCS6A02G391800	1091	Not annotated	0.3483
	TraesCS6B02G029800	1080	Disease resistance protein RPS2[UniProtKB/Swiss-Prot:Q42484]	0.35463
	TraesCS6B02G029900	1084	Not annotated	0.34317
	TraesCS6B02G030400	1084	Disease resistance protein RPS2[UniProtKB/Swiss-Prot:Q42484]	0.33579
	TraesCS6B02G030500	1090	Not annotated	0.33028
	TraesCS6B02G032200	1074	Probable disease resistance protein [UniProtKB/Swiss-Prot:Q8RXS5]	0.33799
	TraesCS6B02G050300	1099	Disease resistance protein RPS2[UniProtKB/Swiss-Prot:Q42484]	0.34031
	TraesCS6D02G025500	1094	Probable disease resistance protein[UniProtKB/Swiss-Prot:Q9SI85]	0.34004
	TraesCS6D02G026700	1104	Not annotated	0.35054
	TraesCS6D02G026800	1087	Putative disease resistance protein[UniProtKB/Swiss-Prot:P0CB16]	0.34131
	TraesCS6D02G071100	1017	Probable disease resistance protein [UniProtKB/Swiss-Prot:O81825]	0.35202
	TraesCS6D02G377500	1088	Disease resistance protein RPS2[UniProtKB/Swiss-Prot:Q42484]	0.3557
	TraesCS7A02G026400	1071	Probable disease resistance protein [UniProtKB/Swiss-Prot:Q8RXS5]	0.338
	TraesCS7A02G027000	1093	Probable disease resistance protein [UniProtKB/Swiss-Prot:Q8RXS5]	0.34309
	TraesCS7B02G432200	1077	Disease resistance protein[UniProtKB/Swiss-Prot:Q9T048]	0.35469
	TraesCS7B02G440800	1045	Not annotated	0.48804
	TraesCS7D02G005000	1048	Protein DA1-related 4[UniProtKB/Swiss-Prot:Q9FKN7]	0.35973
	TraesCS7D02G024100	1096	Disease resistance protein RPS2[UniProtKB/Swiss-Prot:Q42484]	0.33303
	TraesCS7D02G499900	1070	Not annotated	0.36262
	TraesCS7D02G500000	1080	Potential disease resistance protein [UniProtKB/Swiss-Prot:Q9C8T9]	0.35833
	TraesCS7D02G506200	1088	Disease resistance protein RRS1B [UniProtKB/Swiss-Prot:Q9FL92]	0.36397
	TraesCSU02G041300	1078	Putative disease resistance protein[UniProtKB/Swiss-Prot:P0CB16]	0.34416
	TraesCSU02G041500	1101	Potential disease resistance protein [UniProtKB/Swiss-Prot:Q9C8T9]	0.35422
	TraesCSU02G041700	1093	Putative disease resistance protein [UniProtKB/Swiss-Prot:O82484]	0.36231
	TraesCSU02G042200	1054	Not annotated	0.33586
	TraesCSU02G162800	1030	Potential disease resistance protein [UniProtKB/Swiss-Prot:Q9C8T9]	0.34563
	TraesCSU02G167500	1088	Not annotated	0.33732
	TraesCSU02G167600	1088	Not annotated	0.3364
	TraesCSU02G187300	1093	Putative disease resistance protein [UniProtKB/Swiss-Prot:O82484]	0.36231
Oryza sativa	LOC_Os04g08390	1052	Putative disease resistance protein[UniProtKB/Swiss-Prot:P0CB16]	0.47148
	LOC_Os04g08370	968	Disease resistance protein RPS2[UniProtKB/Swiss-Prot:Q42484]	0.45145
	LOC_Os04g26350	1097	Disease resistance protein[UniProtKB/Swiss-Prot:Q9T048]	0.36737
	LOC_Os04g12460	1082	Disease resistance protein RPS2[UniProtKB/Swiss-Prot:Q42484]	0.35952
	LOC_Os04g35210	1008	Putative disease resistance protein[UniProtKB/Swiss-Prot:P0CB16]	0.33234
	LOC_Os04g02520	1096	Putative disease resistance protein[UniProtKB/Swiss-Prot:Q9FLB4]	0.32482
Zea mays	Zm00001eb063210	1070	Disease resistance protein RPV1[UniProtKB/Swiss-Prot:V9M2S5]	0.50187
	Zm00001eb086580	1096	Not annotated	0.34945
	Zm00001eb115200	1094	Not annotated	0.32267
	Zm00001eb114170	1021	Disease resistance protein RPS2[UniProtKB/Swiss-Prot:Q42484]	0.31342
Brachypodium distachyon	Bradi2g01070	1053	Not annotated	0.3573
	Bradi2g01077	1039	Not annotated	0.3705
	Bradi2g37260	978	Disease resistance protein RPV1[UniProtKB/Swiss-Prot:V9M2S5]	0.4689
	Bradi3g00867	922	Probable disease resistance protein[UniProtKB/Swiss-Prot:Q8RXS5]	0.3478
	Bradi3g00920	960	Probable disease resistance protein[UniProtKB/Swiss-Prot:Q8RXS5]	0.3644
	Bradi3g00926	996	Disease resistance protein RPS2[UniProtKB/Swiss-Prot:Q42484]	0.3474
	Bradi4g08712	1045	Potential disease resistance protein [UniProtKB/Swiss-Prot:Q9C8T9]	0.3509
	Bradi5g00622	589	Disease resistance protein RPV1[UniProtKB/Swiss-Prot:V9M2S5]	0.527
	Bradi5g02430	1025	Potential disease resistance protein [UniProtKB/Swiss-Prot:Q9C8T9]	0.3287
	Bradi1g30667	1055	Disease resistance protein RPS2[UniProtKB/Swiss-Prot:Q42484]	0.3534
	Bradi2g01280	1016	Disease resistance protein TAO1[UniProtKB/Swiss-Prot:Q9FI14]	0.3636
	Bradi3g00890	1009	Probable disease resistance protein[UniProtKB/Swiss-Prot:Q8RXS5]	0.356
	Bradi3g14560	893	Not annotated	0.3612
	Bradi4g02541	991	Not annotated	0.4984
	Bradi4g08290	982	Potential disease resistance protein [UniProtKB/Swiss-Prot:Q9C8T9]	0.4475
	Bradi5g00616	907	Disease resistance protein RPV1[UniProtKB/Swiss-Prot:V9M2S5]	0.5219
	Bradi5g02240	1032	Disease resistance protein[UniProtKB/Swiss-Prot:Q9T048]	0.357
	Bradi5g10277	1085	Potential disease resistance protein [UniProtKB/Swiss-Prot:Q9C8T9]	0.3656
	Bradi3g14540	811	A role in virulence could not be demonstrated [UniProtKB/Swiss-Prot:Q723X5]	0.3368
*The homologs were identified based on identity ³ 30% and coverage ³ 50%.
