## Supplemental Table 4 for "Activation of two noncanonical R proteins by an insect effector confers plant immunity to aphid infestation"

### Sheet: Table S4
Table S4. List of oligonucleotide primers used in this work, related to STAR method
Primer pair	Primer sequence (5'-3')	Use
RMES1A-TGA-SpeIF	TACCAAGCTTACTAGTATGCAGGAGCTTCGTCGT	BIFC assays in protoplasts
RMES1A-TGA-SpeIR	TAGCGGCCGCACTAGTTCATCGAAGCACTGCACCTCT
RMES1B-TGA-SpeIF	TACCAAGCTTACTAGTATGCAGGAGCTTGGTCCTCC
RMES1B-TGA-SpeIR	TAGCGGCCGCACTAGTTCATCGAAGCACTGCACCTCT
VN-SpeIF	TACCAAGCTTACTAGTATGGTGAGCAAGGGCGAGGAG
VC-SpeIF	TACCAAGCTTACTAGTATGAAGCAGAAGAACGGCATC
MsEF1-TAG-SpeIF	TACCAAGCTTACTAGTATGAACGGCGAGTGCAAGT
MsEF1-TAG-SpeIR	TAGCGGCCGCACTAGTCTAACAGAACAAGTTTACTAATGAGTTTGC
RMES1A-SpeIF	TACCAAGCTTACTAGTATGCAGGAGCTTCGTCGT	Subcellular localization and transient expression of RMES1A in protoplasts
RMES1A-SpeIR	TAGCGGCCGCACTAGTTCGAAGCACTGCACCTCT
RMES1B-SpeIF	TACCAAGCTTACTAGTATGCAGGAGCTTGGTCCTCC	Subcellular localization and transient expression of RMES1B in protoplasts
RMES1B-SpeIR	TAGCGGCCGCACTAGTTCGAAGCACTGCACCTCT
MsEF1-SpeIF	TACCAAGCTTACTAGTATGAACGGCGAGTGCAAGT	Subcellular localization and transient expression of MsEF1 in protoplasts
MsEF1-SpeIR	TAGCGGCCGCACTAGTACAGAACAAGTTTACTAATGAGTTTGC
RMES1A-Nluc-F	CGGGGGACGAGCTCGGTACCATGCAGGAGCTTCGTCGTGGTGAA	Luciferase complementation assays
RMES1A-Nluc-R	ACGAGATCTGGTCGACTCGAAGCACTGCACCTCTCAGC
Cluc-RMES1B-F	ACGCGTCCCGGGGCGGTACCATGCAGGAGCTTGGTCCTCCTGG	Luciferase complementation assays
Cluc-RMES1B-R	AGCTCTGCAGGTCGACTCATCGAAGCACTGCACCTCTCAG
Cluc-MsEF1-F	ACGCGTCCCGGGGCGGTACCATGAACGGCGAGTGCAAGTTG	Luciferase complementation assays
Cluc-MsEF1-R	AGCTCTGCAGGTCGACCTAACAGAACAAGTTTACTAATGAG
MsEF1-GFP-F	CCAAATCGACTCTAGAATGAACGGCGAGTGCAAGT	Luciferase complementation assays
MsEF1-GFP-R	CCCTTGCTCACCATGGTACCACAGAACAAGTTTACTAATGAGTTT
RMES1AN-Nluc-F	CGGGGGACGAGCTCGGTACCATGCAGGAGCTTCGTCGTG	Luciferase complementation assays
RMES1AN-Nluc-R	ACGAGATCTGGTCGACAATATTCCTATAGATACAGAGA
RMES1AM-Nluc-F	CGGGGGACGAGCTCGGTACCATGAGTTGGCCGTTCGATGG	Luciferase complementation assays
RMES1AM-Nluc-R	ACGAGATCTGGTCGACTGGACGGGAGGACAATTC
RMES1AC-Nluc-F	CGGGGGACGAGCTCGGTACCATGGTAAACTTTGTGGGTGACG	Luciferase complementation assays
RMES1AC-Nluc-R	ACGAGATCTGGTCGACTCGAAGCACTGCACCTCT
RMES1ANM-Nluc-F	CGGGGGACGAGCTCGGTACCATGCAGGAGCTTCGTCGTG	Luciferase complementation assays
RMES1ANM-Nluc-R	ACGAGATCTGGTCGACTGGACGGGAGGACAATTC
RMES1AMC-Nluc-F	CGGGGGACGAGCTCGGTACCATGAGTTGGCCGTTCGATGG	Luciferase complementation assays
RMES1AMC-Nluc-R	ACGAGATCTGGTCGACTCGAAGCACTGCACCTCT
RMES1BN-Nluc-F	CGGGGGACGAGCTCGGTACCATGCAGGAGCTTGGTCCTC	Luciferase complementation assays
RMES1BN-Nluc-R	ACGAGATCTGGTCGACAATATTCCTATAGATACAGAGA
RMES1BM-Nluc-F	CGGGGGACGAGCTCGGTACCATGGGTTGGTCGTTCGACACT	Luciferase complementation assays
RMES1BM-Nluc-R	ACGAGATCTGGTCGACTGGACGGGAGGACAATTC
RMES1BC-Nluc-F	CGGGGGACGAGCTCGGTACCATGGTAAGGTTTCAGGGTCATGA	Luciferase complementation assays
RMES1BC-Nluc-R	ACGAGATCTGGTCGACTCGAAGCACTGCACCTCT
RMES1BNM-Nluc-F	CGGGGGACGAGCTCGGTACCATGCAGGAGCTTGGTCCTC	Luciferase complementation assays
RMES1BNM-Nluc-R	ACGAGATCTGGTCGACTGGACGGGAGGACAATTC
RMES1BMC-Nluc-F	CGGGGGACGAGCTCGGTACCATGGGTTGGTCGTTCGACACT	Luciferase complementation assays
RMES1BMC-Nluc-R	ACGAGATCTGGTCGACTCGAAGCACTGCACCTCT
MsEF1-pMAL-c2X-F	TTCAGAATTCGGATCCATGAACGGCGAGTGCAAGTTG	Bacterial expression of MsEF1
MsEF1-pMAL-c2X-R	CGACTCTAGAGGATCCCTAACAGAACAAGTTTACTAATGAG
pGADT7-RMES1B-F	GAGGCCAGTGAATTCATGCAGGAGCTTGGTCCTCCTG	Y3H assays
pGADT7-RMES1B-R	GAGCTCGATGGATCCTCATCGAAGCACTGCACCTCTCA
pBridgeI-RMES1A-F	TGTATCGCCGGAATTCATGCAGGAGCTTCGTCGTGGTG	Y3H assays
pBridgeI-RMES1A-R	GCAGGTCGACGGATCCTCATCGAAGCACTGCACCTCTCAG
pBridgeII-MsEF1-F	AGAAAGGTGGCGGCCGCAATGAACGGCGAGTGCAAGTT	Y3H assays
pBridgeII-MsEF1-R	CGGGCTAATGCGGCCGCCTAACAGAACAAGTTTACTAATGAG
pGBKT7-RMES1A-F	ATGGAGGCCGAATTCATGCAGGAGCTTCGTCGTGGTG	Y2H assays
pGBKT7-RMES1A-R	CAGGTCGACGGATCCTCATCGAAGCACTGCACCTCTCAG
pGBKT7-RMES1B-F	ATGGAGGCCGAATTCATGCAGGAGCTTGGTCCTCCTGG	Y2H assays
pGBKT7-RMES1B-R	CAGGTCGACGGATCCTCATCGAAGCACTGCACCTCTCAGC
pGADT7-MsEF1-F	GAGGCCAGTGAATTCATGAACGGCGAGTGCAAGTTG	Y2H assays
pGADT7-MsEF1-R	GAGCTCGATGGATCCCTAACAGAACAAGTTTACTAATGAG
pGBKT7-RMES1AN-F	ATGGAGGCCGAATTCATGCAGGAGCTTCGTCGTG	Y2H assays
pGBKT7-RMES1AN-R	CAGGTCGACGGATCCTCAAATATTCCTATAGATACAGAGA
pGBKT7-RMES1AM-F	ATGGAGGCCGAATTCATGAGTTGGCCGTTCGATGG	Y2H assays
pGBKT7-RMES1AM-R	CAGGTCGACGGATCCTCATGGACGGGAGGACAATTC
pGBKT7-RMES1AC-F	ATGGAGGCCGAATTCATGGTAAACTTTGTGGGTGACG	Y2H assays
pGBKT7-RMES1AC-R	CAGGTCGACGGATCCTCATCGAAGCACTGCACCTCT
pGBKT7-RMES1ANM-F	ATGGAGGCCGAATTCATGCAGGAGCTTCGTCGTG	Y2H assays
pGBKT7-RMES1ANM-R	CAGGTCGACGGATCCTCATGGACGGGAGGACAATTC
pGBKT7-RMES1AMC-F	ATGGAGGCCGAATTCATGAGTTGGCCGTTCGATGG	Y2H assays
pGBKT7-RMES1AMC-R	CAGGTCGACGGATCCTCATCGAAGCACTGCACCTCT
pGBKT7-RMES1BN-F	ATGGAGGCCGAATTCATGCAGGAGCTTGGTCCTC	Y2H assays
pGBKT7-RMES1BN-R	CAGGTCGACGGATCCTCAAATATTCCTATAGATACAGAGA
pGBKT7-RMES1BM-F	ATGGAGGCCGAATTCATGGGTTGGTCGTTCGACACT	Y2H assays
pGBKT7-RMES1BM-R	CAGGTCGACGGATCCTCATGGACGGGAGGACAATTC
pGBKT7-RMES1BC-F	ATGGAGGCCGAATTCATGGTAAGGTTTCAGGGTCATGA	Y2H assays
pGBKT7-RMES1BC-R	CAGGTCGACGGATCCTCATCGAAGCACTGCACCTCT
pGBKT7-RMES1BNM-F	ATGGAGGCCGAATTCATGCAGGAGCTTGGTCCTC	Y2H assays
pGBKT7-RMES1BNM-R	CAGGTCGACGGATCCTCATGGACGGGAGGACAATTC
pGBKT7-RMES1BMC-F	ATGGAGGCCGAATTCATGGGTTGGTCGTTCGACACT	Y2H assays
pGBKT7-RMES1BMC-R	CAGGTCGACGGATCCTCATCGAAGCACTGCACCTCT
RMES1A-RT-F	TTCGTCGTGGTGAAGTGTATAG	RT-qPCR assays
RMES1A-RT-R	ATCTGGAGCCGTCAATGTG
RMES1B-RT-F	TTGGTCCTCCTGGCGGGTATAG	RT-qPCR assays
RMES1B-RT-R	ATCTGGAGCCGTCAATGTG
Sb-Actin-RT-F	ATGTTGCTATCCAGGCTGTTCT	RT-qPCR assays
Sb-Actin-RT-R	TCATTAGGTGGTCGGTGAGGT
MsEF1-RT-F	GTCGCTCGGCAAATTCAAGG	RT-qPCR assays
MsEF1-RT-R	AAGCCAACCGTTTGACCAGT
Ms-Actin-RT-F	TGTGACGATGATGTAGCAGCTT	RT-qPCR assays
Ms-Actin-RT-R	TACCGACCATGACTCCTTGATG
RMES1A-F	ATGCAGGAGCTTCGTCGTGGTGAA	Amplification of full-length RMES1A coding sequence
RMES1A-R	TCATCGAAGCACTGCACCTCTCAGC
RMES1B-F	ATGCAGGAGCTTGGTCCTCCTGG	Amplification of full-length RMES1B coding sequence
RMES1B-R	TCATCGAAGCACTGCACCTCTCAGC
LRRP1-F	TCAGAACAGCAGAGTAACCTAC	Amplification of full-length LRRP1 coding sequence
LRRP1-R	GCATACAACGCCGAACCA
LRRP2-F	CAGAACCTTGGCGTGTATGG	Amplification of full-length LRRP2 coding sequence
LRRP2-R	CGGAGCACTGTACTTCTTAGCAT
LRRP3-F	AGCTGGCAGTAGATGCAATAA	Amplification of full-length LRRP3 coding sequence
LRRP3-R	GCAGTAAGCACCCAAGGTT
asm1-F	TTGCCAGGAGAAAGATGGTTAT	Identification of asm1 by PCR assays
asm1-R	CATTGTGCCGACGGTGTTTGGT
asm2-F	CCAGTAAACTTTGTGGGTGACG	Identification of asm2 by PCR assays
asm2-R	ATGGTCTCTAGTTCCTGAAAGCAGT
122K-F	TAGCCTGCTTCTGCTCATC	Identification of asm3 and asm4 by PCR assays
122K-R	CAATAAAGACTGAAGTTAGTGTTGA
160K-F	GCGCGCTCTCCTTTAGCCAC
160K-R	CTAAAAGATAGCATCAAGGGCTCTAACTAA
171K-F	AGGAAGATTCCGATGAAAAGCT
171K-R	GGCGGATGTAAAAGTTGGTAATGT
176K-F	GTTCTTGATACTCCACTCCTCCGTCAT
176K-R	CATGACCGGTGGCGTGCCA
LRRP2-qc-F	CAGAACCTTGGCGTGTATGG	BAC library screening assays
LRRP2-qc-R	CGGAGCACTGTACTTCTTAGCAT
LRRP3-qc-F	AGCTGGCAGTAGATGCAATAA
LRRP3-qc-R	GCAGTAAGCACCCAAGGTT
RMES1B-1-F	TTCGTCGTGGTGAAGTGTATAG
RMES1B-1-R	ATCTGGAGCCGTCAATGTG
RMES1A-qc-F	ATGCAGGAGCTTCGTCGTGGTGAA
RMES1A-qc-R	TCATCGAAGCACTGCACCTCTCAGC
LRRP3-3-F	CACCTACAATGACGTCAGC
LRRP3-3-R	TCCCATCATCAAATCTACATAG
Sb6id2776-F	CAGCATGGTCGAACTGAAGA	Molecular marker for fine mapping of RMES1 locus
Sb6id2776-R	TCGCAAATTACAGCCAACTG
Sb6sv2663-F	AGTGAAGGCCGTTATAGATT	Molecular marker for fine mapping of RMES1 locus
Sb6sv2663-R	GTCGGTTTAGGTAAGATGCT
Sb6id2669-F	CCGTGCATAAGTACGTTGC	Molecular marker for fine mapping of RMES1 locus
Sb6id2669-R	ATCCGATGTGACACCTAAAA
Sb6id2689-F	TAGCCCACGCAATCACTC	Molecular marker for fine mapping of RMES1 locus
Sb6id2689-R	AGGCATGTTTGGTCCTCC
Sb6id2705-F	GCATAGAACAGATAGTCATTACTGAA	Molecular marker for fine mapping of RMES1 locus
Sb6id2705-R	TAGAAGAAATGGAATAATTGTCATG
Sb6id2730-F	CTCCCTGGATATGTAGTGGCTCAAC	Molecular marker for fine mapping of RMES1 locus
Sb6id2730-R	GAAGCGTCAACAAAAAGATGTGAAC
Sb6sv2731-F	ATTGACGTACCGATGTCTCTA	Molecular marker for fine mapping of RMES1 locus
Sb6sv2731-R	TCAGTCCATAAAACATGTACAG
The underlined nucleotides form the restriction enzyme digestion sites SpeI-HF (ACTAGT), EcoRI (GAATTC), KpnI (GGTACC), or BamHI (GGATCC).
